# Electrocutaneous stimulation to the face inhibits motor evoked potentials in the hand: face-hand interactions revealed by afferent inhibition

**DOI:** 10.1101/719708

**Authors:** Bia L. Ramalho, Julien Moly, Estelle Raffin, Sylvain Harquel, Alessandro Farnè, Karen T. Reilly

**Author notes:** Laboratory of Neurobiology II, Institute of Biophysics Carlos Chagas Filho, Federal University of Rio de Janeiro, Rio de Janeiro, Brazil. Corresponding authors, (BR) and (KR).

## Abstract

Reorganization of the sensorimotor cortex following amputation and other interventions has revealed large-scale plastic changes between the hand and face representations. To investigate whether hand-face interactions are also present in the normal state of the system we measured sensorimotor interactions between these two areas using an afferent inhibition transcranial magnetic stimulation (TMS) protocol in which the TMS motor evoked potential (MEP) is inhibited when it is preceded by an afferent stimulus. We hypothesized that if hand-face interactions exist in the normal state of the system then stimulation of the face would inhibit hand MEPs. In two separate experiments we delivered an electrocutaneous stimulus to either the right upper lip (Experiment 1) or right cheek (Experiment 2) and recorded muscular activity from the right first dorsal interosseous (FDI). Both lip and cheek stimulation inhibited FDI MEPs. To investigate the specificity of this effect we conducted two additional experiments in which cutaneous stimulation was applied to either the right forearm (Experiment 3) or right arm (Experiment 4). Neither forearm nor arm stimulation inhibited FDI MEPs. These data provide the first evidence for face-to-hand afferent inhibition and we suggest that the mechanisms underlying these sensorimotor interactions could contribute to face/hand interactions observed following sensorimotor reorganisation.
