## Supplemental material for "Electrocutaneous stimulation to the face inhibits motor evoked potentials in the hand: face-hand interactions revealed by afferent inhibition"

### Sheet: Mean MEP amp. (mV)
	Experiment	Subject code	Conditions											In each of the four experiments a single tactile electrical stimulus was applied prior to a single transcranial magnetic stimulation pulse over the hand area of the left motor cortex. The tactile stimulus was applied to the right upper lip (Experiment 1), right cheek (Experiment 2), right forearm (Experiment 3), or right arm (Experiment 4). In all four experiments electromyographic activity was r…
			TMS-only	Inter-Stimulus Intervals (ISIs)
				15ms	25ms	35ms	45ms	55ms	65ms	75ms	85ms
	1	S01	1.07535	0.377238	0.704569	1.37404	0.635294	0.833706	0.902613	1.15726	0.89832
	1	S02	0.558533	0.550619	0.604225	0.757502	0.551441	0.298564	0.43193	0.493275	0.392081
	1	S03	1.20192	1.17629	0.650135	1.15136	0.782763	1.67933	1.26928	0.77166	0.865522
	1	S04	0.404649	0.433314	0.739201	0.303638	0.364107	0.340683	0.29129	0.577632	0.823942
	1	S05	1.16441	0.640411	1.71875	0.487213	0.381927	0.528132	0.573565	1.17649	0.711658
	1	S06	0.692828	0.763139	0.74666	0.63277	0.514562	0.763321	0.671975	0.797976	0.901239
	1	S07	1.61089	2.18467	1.58988	1.88977	1.48077	1.70943	1.7747	1.67416	1.79052
	1	S08	0.482893	0.581423	0.413426	0.415235	0.449023	0.267451	0.29026	0.329672	0.355988
	1	S09	0.850052	0.747365	0.595867	0.944789	0.459243	0.555068	0.821698	0.808235	0.718155
	1	S10	0.935195	1.16186	1.31984	1.87306	1.35034	1.21584	0.656419	0.720661	0.901901
	1	S11	1.06536	1.10772	1.41657	1.66601	0.967266	1.6082	1.06936	1.04102	1.29328
	1	S12	0.420299	0.480781	0.384803	0.266669	0.226885	0.170746	0.176646	0.292247	0.419337
	1	S13	0.936003	1.15533	0.552838	0.392276	0.25245	0.34166	0.243752	0.684259	0.809256
	1	S14	1.01162	1.00063	0.905175	1.03327	0.875608	0.119667	0.514386	0.562003	0.793046
	2	S15	0.803471	0.937053	0.531565	0.55968	0.802987	0.403124	0.826087	0.743561	0.849326
	2	S04	0.815343	0.532214	0.96256	0.683408	0.552732	0.486425	0.801439	1.12701	1.03399
	2	S05	0.894848	0.819931	1.168	0.657406	0.299924	0.308251	0.411835	0.85475	1.36496
	2	S06	0.612965	0.71941	0.61025	0.882416	0.645447	0.608286	0.610669	0.938498	0.740356
	2	S16	0.743489	0.849965	0.905092	0.506005	0.553614	1.41844	1.0266	0.479995	1.64284
	2	S17	2.29356	1.14921	1.76851	1.35222	0.980148	1.13142	1.17396	1.72788	1.34153
	2	S18	0.87083	1.47917	0.562646	0.400619	0.351992	0.136857	0.154627	0.298729	0.233795
	2	S19	1.88657	1.39417	1.48584	1.06054	0.49764	1.64297	1.26361	1.14487	1.1868
	2	S20	0.685617	0.818892	0.562566	0.612058	0.611293	0.501572	0.334961	0.521962	0.469818
	2	S21	0.752046	0.771825	0.523294	0.816073	0.714323	0.578907	0.899834	0.800687	0.903168
	2	S22	0.387514	0.608298	0.365323	0.72099	0.62973	0.469055	0.240707	0.386482	0.397081
	2	S23	1.28789	2.00948	1.34211	1.27494	0.531158	0.3927	1.90942	1.71643	0.916056
	3	S14	1.46888	0.756214	0.415827	0.499865	0.586909	0.930888	0.878819	0.918403	0.728967
	3	S24	1.89506	1.3414	1.66931	1.15819	2.04396	2.65091	1.58697	1.95661	1.24945
	3	S25	1.09923	0.939865	1.00748	0.89576	1.22776	0.940024	1.28709	0.902017	0.812953
	3	S09	0.640667	0.61534	0.62342	0.567474	0.683594	0.4437	0.677294	0.615293	0.669665
	3	S26	0.583282	0.92696	0.624366	0.405535	0.483011	0.403994	0.539112	0.924072	0.457502
	3	S17	1.46474	0.979039	1.45544	1.65735	0.994174	1.17877	0.982424	1.07438	1.46497
	3	S27	1.03144	0.977881	0.963167	1.07552	0.913075	0.92562	1.01313	0.937326	0.887157
	3	S28	1.05986	1.22067	0.614764	0.963925	0.744782	0.468979	0.638402	0.303415	0.369403
	3	S29	1.36474	1.38474	0.866723	1.32559	1.8845	0.646092	0.829198	0.970588	1.5133
	3	S30	1.26732	0.786046	0.782064	1.20332	0.876792	1.56931	0.966695	1.24751	0.763796
	3	S04	0.721	0.66	0.488	0.377	0.98	0.434	1.021	0.732	1.071
	3	S31	2.29202	2.0145	2.46487	2.62558	1.57289	1.80206	2.28324	1.49675	1.90492
	3	S32	1.17115	1.27645	1.32814	1.84623	1.6304	1.53276	1.64912	1.83421	1.1113
	3	S33	0.41954	0.447282	0.647935	0.360829	0.328827	0.320916	0.483274	0.495922	0.310809
	3	S34	0.601555	0.511381	0.311101	0.67118	1.21666	0.668539	0.482049	0.510818	0.916513
	4	S09	0.801549	0.914084	0.879528	0.629425	0.74099	0.818634	0.883683	0.800345	0.897029
	4	S26	0.678943	0.733541	0.773207	0.472694	0.388769	0.594951	0.382627	0.420585	0.615856
	4	S17	1.49781	1.85024	2.141	1.88587	1.98805	1.98725	1.70699	1.79829	1.87743
	4	S35	1.57783	0.927195	1.1866	2.06986	0.551402	1.31903	1.43365	1.20716	1.03689
	4	S36	1.10967	1.32565	1.44544	1.06792	1.30715	1.75873	1.46855	1.76146	1.02023
	4	S37	0.841007	1.26536	0.674424	0.525843	0.662168	0.487963	0.506045	0.608966	0.938463
	4	S38	1.03498	0.887991	0.934859	0.967115	1.05473	0.949898	0.949979	1.12172	0.867365
	4	S39	1.42688	1.24756	0.734965	1.10828	1.42546	1.30044	1.4605	1.85312	2.01698
	4	S40	0.941045	0.835539	1.00606	0.693829	0.789741	0.593414	0.43869	1.07816	0.711781
	4	S41	0.982752	1.89054	1.46034	0.91737	0.747251	0.666602	0.852152	1.08945	0.802589
	4	S42	0.796456	0.536485	0.494398	0.438479	0.558458	0.543324	0.438639	0.595352	0.588265
	4	S43	0.781254	0.660947	0.647888	0.846761	0.806325	0.662196	0.679571	0.809352	0.880957
	4	S44	1.68322	1.77438	1.37767	1.39104	1.41399	1.19891	1.00839	1.32927	1.04983
